# A novel protistan trait database reveals functional redundancy and complementarity in terrestrial protists (Amoebozoa & Rhizaria)

**DOI:** 10.1101/2025.03.28.645897

**Authors:** Jule Freudenthal, Martin Schlegel, Michael Bonkowski, Kenneth Dumack

**Affiliations:** Terrestrial Ecology, Institute of Zoology, Cluster of Excellence on Plant Sciences (CEPLAS), University of Cologne, Zülpicher Str. 47b, 50674 Köln, Germany; Biodiversity and Evolution, Institute of Biology, University Leipzig, Talstraße 33, 04103 Leipzig, Germany; German Centre for Integrative Biodiversity Research (iDiv) Halle Jena Leipzig, Puschstraße 4, 04103 Leipzig, Germany

## Abstract

The inclusion of functional traits of protists in environmental sequencing surveys, in addition to the traditional taxonomic framework, is essential for a better understanding of their roles and impacts on ecosystem processes. We provide a database of functional traits for a widespread and important clade of protists, the Amoebozoa, based on extensive literature research in eight trait categories: Habitat, locomotion, nutrition, morphology, morphotype, size, spore formation, and disease-relatedness. The comparison of community traits of the Amoebozoa with sympatric but highly divergent Cercozoa (Rhizaria) revealed both convergent evolution of morphology or locomotion and distinct differences in habitat preference and feeding selectively. Amoebozoa seem to be rather unselective in their prey choice compared to Cercozoa. Indeed, the feeding preferences of Amoebozoa appeared to be related to cell size, whereas Cercozoa selectively feed on prey. Applications to metatranscriptomic data from soil, litter, and bark surfaces revealed differences in the average community trait compositions and ecosystem functioning, such as an increased proportion of disease-related Amoebozoa in soil or different proportions of nutrition types of Amoebozoa and Cercozoa on bark. This database will facilitate ecological analyses of sequencing data and improve our understanding of the diversity of adaptations of Amoebozoa to the environment and their functional roles in ecosystems.
