## Supplementary Table S1 for "A novel protistan trait database reveals functional redundancy and complementarity in terrestrial protists (Amoebozoa & Rhizaria)"

Domain	Supergroup	Division	Subdivision	Class	Order	Family	Genus	Nutrition	Morphology	Morphotype	Size_Micrometre	SizeCategories_Micrometre	Locomotion	Habitat	DiseaseRelated	SporeFormationObserved	References	Comments
Eukaryota	Amoebozoa	Amoebozoa_X	Amoebozoa_XX	Amoebozoa_XXX	UI13E03-lineage	UI13E03-lineage_X	UI13E03-lineage_XX	NA	NA	NA	NA	NA	NA	NA	NA	NA
Eukaryota	Amoebozoa	Amoebozoa_X	Amoebozoa_XX	Lobosa-G1	Lobosa-G1_X	Lobosa-G1_XX	Lobosa-G1_XXX	NA	NA	NA	NA	NA	NA	NA	NA	NA
Eukaryota	Amoebozoa	Discosea	Discosea_X	Centramoebia	Acanthopodida	Acanthamoebidae	Acanthamoeba	omnivorous	naked_amoeba	palm	16-30	≤100	gliding	soil_and_freshwater	TRUE	TRUE	Tice et al., 2016; Visvesvara et al., 2007	Took size from A. pyriformis.
Eukaryota	Amoebozoa	Discosea	Discosea_X	Centramoebia	Acanthopodida	Acanthamoebidae	Acanthamoebagenotypenames	omnivorous	naked_amoeba	palm	NA	NA	gliding	soil_and_freshwater	TRUE	TRUE	Tice et al., 2016
Eukaryota	Amoebozoa	Discosea	Discosea_X	Centramoebia	Acanthopodida	Acanthamoebidae	Acanthamoebidae_X	NA	naked_amoeba	palm	NA	NA	gliding	soil_and_freshwater	NA	NA
Eukaryota	Amoebozoa	Discosea	Discosea_X	Centramoebia	Acanthopodida	Acanthamoebidae	Protacanthamoeba	omnivorous	naked_amoeba	palm	20-40	≤100	gliding	soil_and_freshwater	TRUE	NA	Dyková et al., 2005
Eukaryota	Amoebozoa	Discosea	Discosea_X	Centramoebia	Acanthopodida	Acanthopodida_X	Dracoamoeba	bacterivorous	naked_amoeba	palm	33-87	≤100	gliding	soil_and_freshwater	FALSE	FALSE	Tice et al., 2016
Eukaryota	Amoebozoa	Discosea	Discosea_X	Centramoebia	Acanthopodida	Acanthopodida_X	Luapeleamoeba	bacterivorous	naked_amoeba	palm	20 +- 2.6	≤100	gliding	soil_and_freshwater	FALSE	TRUE	Tice et al., 2016
Eukaryota	Amoebozoa	Discosea	Discosea_X	Centramoebia	Acanthopodida	Balamuthiidae	Balamuthia	omnivorous	naked_amoeba	palm	12-60	≤100	gliding	soil_and_freshwater	TRUE	FALSE	Visvesvara et al., 2007
Eukaryota	Amoebozoa	Discosea	Discosea_X	Centramoebia	Acanthopodida	Balamuthiidae	Balamuthiidae_X	omnivorous	naked_amoeba	palm	12-60	≤100	gliding	soil_and_freshwater	TRUE	FALSE
Eukaryota	Amoebozoa	Discosea	Discosea_X	Centramoebia	Himatismenida	Cochliopodiidae	Cochliopodium	omnivorous	naked_amoeba	disc	15-90	≤100	gliding	ubiquitous	FALSE	FALSE	Kudryavtsev, 2006; Siemensma
Eukaryota	Amoebozoa	Discosea	Discosea_X	Centramoebia	Himatismenida	Cochliopodiidae	Ovalopodium	bacterivorous	naked_amoeba	disc	4-13	≤100	gliding	ubiquitous	FALSE	FALSE	Kudryavtsev et al., 2021
Eukaryota	Amoebozoa	Discosea	Discosea_X	Centramoebia	Himatismenida	Himatismenida_X	Squamamoeba	bacterivorous	naked_amoeba	palm	5.6-11.3	≤100	stilting	marine	FALSE	FALSE	Kudryavtsev and Pawlowski, 2013
Eukaryota	Amoebozoa	Discosea	Discosea_X	Centramoebia	Himatismenida	Parvamoebidae	Parvamoeba	bacterivorous	naked_amoeba	disc	up to 6	≤100	gliding	marine	FALSE	FALSE	Rogerson, 1993
Eukaryota	Amoebozoa	Discosea	Discosea_X	Centramoebia	Pellitida	Endostelium-lineage	Endostelium	bacterivorous	naked_amoeba	disc	24-38.4	≤100	gliding	soil_and_freshwater	FALSE	TRUE	Kang et al., 2017; Olive et al., 1984
Eukaryota	Amoebozoa	Discosea	Discosea_X	Centramoebia	Pellitida	Endostelium-lineage	Pellita	omnivorous	naked_amoeba	disc	10-106	≤100	gliding	ubiquitous	FALSE	FALSE	Smirnov and Kudryavtsev, 2005; Siemensma
Eukaryota	Amoebozoa	Discosea	Discosea_X	Centramoebia	Pellitida	Goceviidae	Gocevia	omnivorous	testate_amoeba	disc	29-36	≤100	gliding	soil_and_freshwater	FALSE	FALSE	De Saedeleer, 1934
Eukaryota	Amoebozoa	Discosea	Discosea_X	Flabellinia	Dactylopodida	Dactylopodida_X	Cunea	bacterivorous	naked_amoeba	tubule	5-16	≤100	gliding	marine	FALSE	FALSE	Kudryavtsev and Pawlowski, 2015
Eukaryota	Amoebozoa	Discosea	Discosea_X	Flabellinia	Dactylopodida	Paramoebidae	Korotnevella	omnivorous	naked_amoeba	palm	16-60	≤100	gliding	ubiquitous	FALSE	FALSE	Van Wichelen et al., 2016; Goodkov, 1988
Eukaryota	Amoebozoa	Discosea	Discosea_X	Flabellinia	Dactylopodida	Paramoebidae	Neoparamoeba	omnivorous	naked_amoeba	palm	10-25	≤100	gliding	marine	TRUE	FALSE	Page, 1987
Eukaryota	Amoebozoa	Discosea	Discosea_X	Flabellinia	Dactylopodida	Paramoebidae	Paramoeba	omnivorous	naked_amoeba	palm	45-100	≤100	gliding	ubiquitous	FALSE	FALSE	Schaudinn, 1896
Eukaryota	Amoebozoa	Discosea	Discosea_X	Flabellinia	Dactylopodida	Paramoebidae	Paramoebidae_X	NA	naked_amoeba	palm	NA	NA	gliding	ubiquitous	FALSE	FALSE
Eukaryota	Amoebozoa	Discosea	Discosea_X	Flabellinia	Dactylopodida	Paramoebidae	Pseudoparamoeba	NA	naked_amoeba	palm	NA	NA	gliding	marine	FALSE	FALSE	Page, 1979
Eukaryota	Amoebozoa	Discosea	Discosea_X	Flabellinia	Dactylopodida	Vexilliferidae	Vexillifera	bacterivorous	naked_amoeba	palm	10-70	≤100	gliding	ubiquitous	FALSE	FALSE	Page, 1976
Eukaryota	Amoebozoa	Discosea	Discosea_X	Flabellinia	Dermamoebida	Dermamoebidae	Dermamoeba	omnivorous	naked_amoeba	disc	50-100	≤100	gliding	soil_and_freshwater	FALSE	FALSE	Page, and Blakey, 1979
Eukaryota	Amoebozoa	Discosea	Discosea_X	Flabellinia	Dermamoebida	Dermamoebidae	Dermamoebidae_X	NA	naked_amoeba	disc	50-100	≤100	gliding	soil_and_freshwater	FALSE	FALSE
Eukaryota	Amoebozoa	Discosea	Discosea_X	Flabellinia	Dermamoebida	Dermamoebidae	Paradermamoeba	bacterivorous	naked_amoeba	disc	50-100	≤100	gliding	soil_and_freshwater	FALSE	FALSE	Smirnov and Goodkov, 1993
Eukaryota	Amoebozoa	Discosea	Discosea_X	Flabellinia	Dermamoebida	Mayorellidae	Mayorella	omnivorous	naked_amoeba	palm	35-125	≤300	gliding	ubiquitous	FALSE	FALSE	Page, 1972
Eukaryota	Amoebozoa	Discosea	Discosea_X	Flabellinia	Flabellinia_X	LKM74-lineage	LKM74-lineage_X	NA	NA	NA	NA	NA	NA	NA	NA	NA
Eukaryota	Amoebozoa	Discosea	Discosea_X	Flabellinia	Flabellinia_X	LKM74-lineage	Mycamoeba	bacterivorous	naked_amoeba	palm	up to 7	≤100	gliding	soil_and_freshwater	FALSE	TRUE	Blandenier et al., 2017
Eukaryota	Amoebozoa	Discosea	Discosea_X	Flabellinia	Thecamoebida	Thecamoebidae	Sappinia	omnivorous	naked_amoeba	disc	NA	NA	gliding	soil_and_freshwater	FALSE	FALSE	Visvesvara et al., 2007
Eukaryota	Amoebozoa	Discosea	Discosea_X	Flabellinia	Thecamoebida	Thecamoebidae	Stenamoeba	bacterivorous	naked_amoeba	disc	12-29	≤100	gliding	soil_and_freshwater	FALSE	FALSE	Geisen et al., 2014
Eukaryota	Amoebozoa	Discosea	Discosea_X	Flabellinia	Thecamoebida	Thecamoebidae	Thecamoeba	omnivorous	naked_amoeba	disc	30-350	≤300	gliding	ubiquitous	FALSE	FALSE	Siemensma
Eukaryota	Amoebozoa	Discosea	Discosea_X	Flabellinia	Vannellida	Vannellida_X	Vannellida_XX	NA	naked_amoeba	disc	NA	NA	gliding	NA	FALSE	NA
Eukaryota	Amoebozoa	Discosea	Discosea_X	Flabellinia	Vannellida	Vannellidae	Clydonella	bacterivorous	naked_amoeba	disc	10-40	≤100	gliding	marine	FALSE	FALSE	Kudryavtsev and Volkova 2018
Eukaryota	Amoebozoa	Discosea	Discosea_X	Flabellinia	Vannellida	Vannellidae	Lingulamoeba	bacterivorous	naked_amoeba	disc	16-23	≤100	gliding	marine	FALSE	FALSE	Sawyer, 1975
Eukaryota	Amoebozoa	Discosea	Discosea_X	Flabellinia	Vannellida	Vannellidae	Ripella	bacterivorous	naked_amoeba	disc	10	≤100	gliding	ubiquitous	FALSE	FALSE	Smirnov et al., 2007
Eukaryota	Amoebozoa	Discosea	Discosea_X	Flabellinia	Vannellida	Vannellidae	Vannella	omnivorous	naked_amoeba	disc	20-40	≤100	gliding	ubiquitous	FALSE	TRUE	Kang et al., 2017
Eukaryota	Amoebozoa	Discosea	Discosea_X	Flabellinia	Vannellida	Vannellidae	Vannellidae_X	NA	naked_amoeba	disc	NA	NA	gliding	ubiquitous	FALSE	TRUE
Eukaryota	Amoebozoa	Discosea	Discosea_X	Stygamoebida	Stygamoebida_X	Stygamoebida_XX	Stygamoebida_XXX	NA	NA	NA	NA	NA	NA	NA	NA	NA
Eukaryota	Amoebozoa	Discosea	Discosea_X	Stygamoebida	Stygamoebidae	Vermistella-lineage	Vermistella	bacterivorous	naked_amoeba	palm	0.9-40.3	≤100	gliding	marine	FALSE	FALSE	Tyml et al., 2016
Eukaryota	Amoebozoa	Evosea	Eumycetozoa	Eumycetozoa_X	Dictyosteliida	Dictyosteliida_X	Dictyostelium	saprotrophic	naked_amoeba	palm	up to macroscopic	>300	gliding	soil_and_freshwater	FALSE	TRUE	Kang et al., 2017
Eukaryota	Amoebozoa	Evosea	Eumycetozoa	Eumycetozoa_X	Dictyosteliida	Dictyosteliida-Group-I	Dictyostelium-Group-I	saprotrophic	naked_amoeba	palm	up to macroscopic	>300	gliding	soil_and_freshwater	FALSE	TRUE	Kang et al., 2017
Eukaryota	Amoebozoa	Evosea	Eumycetozoa	Eumycetozoa_X	Dictyosteliida	Dictyosteliida-Group-II	Acytostelium	saprotrophic	naked_amoeba	palm	up to macroscopic	>300	gliding	soil_and_freshwater	FALSE	TRUE	Kang et al., 2017
Eukaryota	Amoebozoa	Evosea	Eumycetozoa	Eumycetozoa_X	Dictyosteliida	Dictyosteliida-Group-II	Dictyostelium-Group-II	saprotrophic	naked_amoeba	palm	up to macroscopic	>300	gliding	soil_and_freshwater	FALSE	TRUE	Kang et al., 2017
Eukaryota	Amoebozoa	Evosea	Eumycetozoa	Eumycetozoa_X	Dictyosteliida	Dictyosteliida-Group-II	Polysphondylium-Group-II	saprotrophic	naked_amoeba	palm	up to macroscopic	>300	gliding	soil_and_freshwater	FALSE	TRUE	Kang et al., 2017
Eukaryota	Amoebozoa	Evosea	Eumycetozoa	Eumycetozoa_X	Dictyosteliida	Dictyosteliida-Group-III	Dictyostelium-Group-III	saprotrophic	naked_amoeba	palm	up to macroscopic	>300	gliding	soil_and_freshwater	FALSE	TRUE	Kang et al., 2017
Eukaryota	Amoebozoa	Evosea	Eumycetozoa	Eumycetozoa_X	Dictyosteliida	Dictyosteliida-Group-IV	Dictyostelium-Group-IV	saprotrophic	naked_amoeba	palm	up to macroscopic	>300	gliding	soil_and_freshwater	FALSE	TRUE	Kang et al., 2017
Eukaryota	Amoebozoa	Evosea	Eumycetozoa	Eumycetozoa_X	Dictyosteliida	Dictyosteliida-Group-IV	Polysphondylium-Group-IV	saprotrophic	naked_amoeba	palm	up to macroscopic	>300	gliding	soil_and_freshwater	FALSE	TRUE	Kang et al., 2017
Eukaryota	Amoebozoa	Evosea	Eumycetozoa	Eumycetozoa_X	Protosporangiida	Ceratiomyxidae	Ceratiomyxa	bacterivorous	naked_amoeboflagellate	NA	NA	NA	gliding	soil_and_freshwater	FALSE	TRUE	Olive and Stoianovitch, 1979
Eukaryota	Amoebozoa	Evosea	Eumycetozoa	Eumycetozoa_X	Protosporangiida	Protosporangiidae	Clastostelium	bacterivorous	naked_amoeboflagellate	disc	20-42	≤100	gliding	soil_and_freshwater	FALSE	TRUE	Kang et al., 2017; Olive and Stoianovitch, 1977
Eukaryota	Amoebozoa	Evosea	Eumycetozoa	Eumycetozoa_X	Protosporangiida	Protosporangiidae	Protosporangium	bacterivorous	naked_amoeboflagellate	disc	16-53	≤100	gliding	soil_and_freshwater	FALSE	TRUE	Kang et al., 2017; Olive and Stoianovich, 1972
Eukaryota	Amoebozoa	Evosea	Eumycetozoa	Myxogastria_Fuscisporidia	Echinosteliida	Echinosteliida_X	Barbeyella	saprotrophic	naked_amoeboflagellate	palm	up to macroscopic	>300	gliding	soil_and_freshwater	FALSE	TRUE	Kang et al., 2017
Eukaryota	Amoebozoa	Evosea	Eumycetozoa	Myxogastria_Fuscisporidia	Echinosteliida	Echinosteliida_X	Clastoderma	saprotrophic	naked_amoeboflagellate	palm	up to macroscopic	>300	gliding	soil_and_freshwater	FALSE	TRUE	Kang et al., 2017
Eukaryota	Amoebozoa	Evosea	Eumycetozoa	Myxogastria_Fuscisporidia	Echinosteliida	Echinosteliida_X	Echinostelium	saprotrophic	naked_amoeboflagellate	palm	up to macroscopic	>300	gliding	soil_and_freshwater	FALSE	TRUE	Kang et al., 2017
Eukaryota	Amoebozoa	Evosea	Eumycetozoa	Myxogastria_Fuscisporidia	Echinosteliida	Echinosteliida_X	Semimorula	saprotrophic	naked_amoeboflagellate	palm	up to macroscopic	>300	gliding	soil_and_freshwater	FALSE	TRUE	Kang et al., 2017
Eukaryota	Amoebozoa	Evosea	Eumycetozoa	Myxogastria_Fuscisporidia	Myxogastria_Fuscisporidia_X	Myxogastria_Fuscisporidia_XX	Echinosteliopsis	saprotrophic	naked_amoeboflagellate	reticulate	up to macroscopic	>300	gliding	soil_and_freshwater	FALSE	TRUE	Stephenson et al., 2011; Lado and Basanta, 2008
Eukaryota	Amoebozoa	Evosea	Eumycetozoa	Myxogastria_Fuscisporidia	Myxogastria_Fuscisporidia_X	Myxogastria_Fuscisporidia_XX	Kelleromyxa	saprotrophic	naked_amoeboflagellate	reticulate	up to macroscopic	>300	gliding	soil_and_freshwater	FALSE	TRUE	Stephenson et al., 2011; Lado and Basanta, 2008
Eukaryota	Amoebozoa	Evosea	Eumycetozoa	Myxogastria_Fuscisporidia	Myxogastria_Fuscisporidia_X	Myxogastria_Fuscisporidia_XX	Myxogastria_Fuscisporidia_XXX	saprotrophic	naked_amoeboflagellate	reticulate	up to macroscopic	>300	gliding	soil_and_freshwater	FALSE	TRUE	Stephenson et al., 2011; Lado and Basanta, 2008
Eukaryota	Amoebozoa	Evosea	Eumycetozoa	Myxogastria_Fuscisporidia	Physarida	Didymiidae	Diachea	saprotrophic	naked_amoeboflagellate	palm	up to macroscopic	>300	gliding	soil_and_freshwater	FALSE	TRUE	Stephenson et al., 2011; Lado and Basanta, 2008
Eukaryota	Amoebozoa	Evosea	Eumycetozoa	Myxogastria_Fuscisporidia	Physarida	Didymiidae	Diderma	saprotrophic	naked_amoeboflagellate	palm	up to macroscopic	>300	gliding	soil_and_freshwater	FALSE	TRUE	Stephenson et al., 2011; Lado and Basanta, 2008
Eukaryota	Amoebozoa	Evosea	Eumycetozoa	Myxogastria_Fuscisporidia	Physarida	Didymiidae	Didymium	saprotrophic	naked_amoeboflagellate	palm	up to macroscopic	>300	gliding	soil_and_freshwater	FALSE	TRUE	Stephenson et al., 2011; Lado and Basanta, 2008
Eukaryota	Amoebozoa	Evosea	Eumycetozoa	Myxogastria_Fuscisporidia	Physarida	Didymiidae	Lepidoderma	saprotrophic	naked_amoeboflagellate	palm	up to macroscopic	>300	gliding	soil_and_freshwater	FALSE	TRUE	Stephenson et al., 2011; Lado and Basanta, 2008
Eukaryota	Amoebozoa	Evosea	Eumycetozoa	Myxogastria_Fuscisporidia	Physarida	Didymiidae	Mucilago	saprotrophic	naked_amoeboflagellate	palm	up to macroscopic	>300	gliding	soil_and_freshwater	FALSE	TRUE	Stephenson et al., 2011; Lado and Basanta, 2008
Eukaryota	Amoebozoa	Evosea	Eumycetozoa	Myxogastria_Fuscisporidia	Physarida	Didymiidae	Protophysarum	saprotrophic	naked_amoeboflagellate	palm	up to macroscopic	>300	gliding	soil_and_freshwater	FALSE	TRUE	Stephenson et al., 2011; Lado and Basanta, 2008
Eukaryota	Amoebozoa	Evosea	Eumycetozoa	Myxogastria_Fuscisporidia	Physarida	Didymiidae	Pseudodidymium	saprotrophic	naked_amoeboflagellate	palm	up to macroscopic	>300	gliding	soil_and_freshwater	FALSE	TRUE	Kang et al., 2017
Eukaryota	Amoebozoa	Evosea	Eumycetozoa	Myxogastria_Fuscisporidia	Physarida	Physaridae	Badhamia	saprotrophic	naked_amoeboflagellate	reticulate	up to macroscopic	>300	gliding	soil_and_freshwater	FALSE	TRUE	Kang et al., 2017
Eukaryota	Amoebozoa	Evosea	Eumycetozoa	Myxogastria_Fuscisporidia	Physarida	Physaridae	Craterium	saprotrophic	naked_amoeboflagellate	reticulate	up to macroscopic	>300	gliding	soil_and_freshwater	FALSE	TRUE	Stephenson et al., 2011; Lado and Basanta, 2008
Eukaryota	Amoebozoa	Evosea	Eumycetozoa	Myxogastria_Fuscisporidia	Physarida	Physaridae	Fuligo	saprotrophic	naked_amoeboflagellate	reticulate	up to macroscopic	>300	gliding	soil_and_freshwater	FALSE	TRUE	Stephenson et al., 2011; Lado and Basanta, 2008
Eukaryota	Amoebozoa	Evosea	Eumycetozoa	Myxogastria_Fuscisporidia	Physarida	Physaridae	Hyperamoeba	saprotrophic	naked_amoeboflagellate	reticulate	up to macroscopic	>300	gliding	soil_and_freshwater	FALSE	TRUE	Stephenson et al., 2011; Lado and Basanta, 2008
Eukaryota	Amoebozoa	Evosea	Eumycetozoa	Myxogastria_Fuscisporidia	Physarida	Physaridae	Physarella	saprotrophic	naked_amoeboflagellate	reticulate	up to macroscopic	>300	gliding	soil_and_freshwater	FALSE	TRUE	Stephenson et al., 2011; Lado and Basanta, 2008
Eukaryota	Amoebozoa	Evosea	Eumycetozoa	Myxogastria_Fuscisporidia	Physarida	Physaridae	Physarum	saprotrophic	naked_amoeboflagellate	reticulate	up to macroscopic	>300	gliding	soil_and_freshwater	FALSE	TRUE	Stephenson et al., 2011; Lado and Basanta, 2008
Eukaryota	Amoebozoa	Evosea	Eumycetozoa	Myxogastria_Fuscisporidia	Stemonitida	Stemonitidae	Amaurochaete	saprotrophic	naked_amoeboflagellate	reticulate	up to macroscopic	>300	gliding	soil_and_freshwater	FALSE	TRUE	Stephenson et al., 2011; Lado and Basanta, 2008
Eukaryota	Amoebozoa	Evosea	Eumycetozoa	Myxogastria_Fuscisporidia	Stemonitida	Stemonitidae	Brefeldia	saprotrophic	naked_amoeboflagellate	reticulate	up to macroscopic	>300	gliding	soil_and_freshwater	FALSE	TRUE	Stephenson et al., 2011; Lado and Basanta, 2008
Eukaryota	Amoebozoa	Evosea	Eumycetozoa	Myxogastria_Fuscisporidia	Stemonitida	Stemonitidae	Colloderma	saprotrophic	naked_amoeboflagellate	reticulate	up to macroscopic	>300	gliding	soil_and_freshwater	FALSE	TRUE	Stephenson et al., 2011; Lado and Basanta, 2008
Eukaryota	Amoebozoa	Evosea	Eumycetozoa	Myxogastria_Fuscisporidia	Stemonitida	Stemonitidae	Comatricha	saprotrophic	naked_amoeboflagellate	reticulate	up to macroscopic	>300	gliding	soil_and_freshwater	FALSE	TRUE	Stephenson et al., 2011; Lado and Basanta, 2008
Eukaryota	Amoebozoa	Evosea	Eumycetozoa	Myxogastria_Fuscisporidia	Stemonitida	Stemonitidae	Diacheopsis	saprotrophic	naked_amoeboflagellate	reticulate	up to macroscopic	>300	gliding	soil_and_freshwater	FALSE	TRUE	Stephenson et al., 2011; Lado and Basanta, 2008
Eukaryota	Amoebozoa	Evosea	Eumycetozoa	Myxogastria_Fuscisporidia	Stemonitida	Stemonitidae	Elaeomyxa	saprotrophic	naked_amoeboflagellate	reticulate	up to macroscopic	>300	gliding	soil_and_freshwater	FALSE	TRUE	Stephenson et al., 2011; Lado and Basanta, 2008
Eukaryota	Amoebozoa	Evosea	Eumycetozoa	Myxogastria_Fuscisporidia	Stemonitida	Stemonitidae	Enerthenema	saprotrophic	naked_amoeboflagellate	reticulate	up to macroscopic	>300	gliding	soil_and_freshwater	FALSE	TRUE	Stephenson et al., 2011; Lado and Basanta, 2008
Eukaryota	Amoebozoa	Evosea	Eumycetozoa	Myxogastria_Fuscisporidia	Stemonitida	Stemonitidae	Lamproderma	saprotrophic	naked_amoeboflagellate	reticulate	up to macroscopic	>300	gliding	soil_and_freshwater	FALSE	TRUE	Stephenson et al., 2011; Lado and Basanta, 2008
Eukaryota	Amoebozoa	Evosea	Eumycetozoa	Myxogastria_Fuscisporidia	Stemonitida	Stemonitidae	Macbrideola	saprotrophic	naked_amoeboflagellate	reticulate	up to macroscopic	>300	gliding	soil_and_freshwater	FALSE	TRUE	Stephenson et al., 2011; Lado and Basanta, 2008
Eukaryota	Amoebozoa	Evosea	Eumycetozoa	Myxogastria_Fuscisporidia	Stemonitida	Stemonitidae	Meriderma	saprotrophic	naked_amoeboflagellate	reticulate	up to macroscopic	>300	gliding	soil_and_freshwater	FALSE	TRUE	Stephenson et al., 2011; Lado and Basanta, 2008
Eukaryota	Amoebozoa	Evosea	Eumycetozoa	Myxogastria_Fuscisporidia	Stemonitida	Stemonitidae	Paradiacheopsis	saprotrophic	naked_amoeboflagellate	reticulate	up to macroscopic	>300	gliding	soil_and_freshwater	FALSE	TRUE	Stephenson et al., 2011; Lado and Basanta, 2008
Eukaryota	Amoebozoa	Evosea	Eumycetozoa	Myxogastria_Fuscisporidia	Stemonitida	Stemonitidae	Stemonitis	saprotrophic	naked_amoeboflagellate	reticulate	up to macroscopic	>300	gliding	soil_and_freshwater	FALSE	TRUE	Stephenson et al., 2011; Lado and Basanta, 2008
Eukaryota	Amoebozoa	Evosea	Eumycetozoa	Myxogastria_Fuscisporidia	Stemonitida	Stemonitidae	Stemonitopsis	saprotrophic	naked_amoeboflagellate	reticulate	up to macroscopic	>300	gliding	soil_and_freshwater	FALSE	TRUE	Stephenson et al., 2011; Lado and Basanta, 2008
Eukaryota	Amoebozoa	Evosea	Eumycetozoa	Myxogastria_Fuscisporidia	Stemonitida	Stemonitidae	Symphytocarpus	saprotrophic	naked_amoeboflagellate	reticulate	up to macroscopic	>300	gliding	soil_and_freshwater	FALSE	TRUE	Stephenson et al., 2011; Lado and Basanta, 2008
Eukaryota	Amoebozoa	Evosea	Eumycetozoa	Myxogastria_Lucisporidia	Myxogastria_Lucisporidia_X	Cribrariidae	Cribraria	saprotrophic	naked_amoeboflagellate	reticulate	up to macroscopic	>300	gliding	soil_and_freshwater	FALSE	TRUE	Stephenson et al., 2011; Lado and Basanta, 2008
Eukaryota	Amoebozoa	Evosea	Eumycetozoa	Myxogastria_Lucisporidia	Myxogastria_Lucisporidia_X	Cribrariidae	Lindbladia	saprotrophic	naked_amoeboflagellate	reticulate	up to macroscopic	>300	gliding	soil_and_freshwater	FALSE	TRUE	Stephenson et al., 2011; Lado and Basanta, 2008
Eukaryota	Amoebozoa	Evosea	Eumycetozoa	Myxogastria_Lucisporidia	Myxogastria_Lucisporidia_X	Dianemidae	Calomyxa	saprotrophic	naked_amoeboflagellate	reticulate	up to macroscopic	>300	gliding	soil_and_freshwater	FALSE	TRUE	Stephenson et al., 2011; Lado and Basanta, 2008
Eukaryota	Amoebozoa	Evosea	Eumycetozoa	Myxogastria_Lucisporidia	Myxogastria_Lucisporidia_X	Dianemidae	Dianema	saprotrophic	naked_amoeboflagellate	reticulate	up to macroscopic	>300	gliding	soil_and_freshwater	FALSE	TRUE	Stephenson et al., 2011; Lado and Basanta, 2008
Eukaryota	Amoebozoa	Evosea	Eumycetozoa	Myxogastria_Lucisporidia	Myxogastria_Lucisporidia_X	Dictydiaethaliidae	Dictydiaethalium	saprotrophic	naked_amoeboflagellate	reticulate	up to macroscopic	>300	gliding	soil_and_freshwater	FALSE	TRUE	Stephenson et al., 2011; Lado and Basanta, 2008
Eukaryota	Amoebozoa	Evosea	Eumycetozoa	Myxogastria_Lucisporidia	Myxogastria_Lucisporidia_X	Liceidae	Licea	NA	naked_amoeboflagellate	NA	up to macroscopic	>300	gliding	soil_and_freshwater	FALSE	TRUE	Stephenson et al., 2011; Lado and Basanta, 2008
Eukaryota	Amoebozoa	Evosea	Eumycetozoa	Myxogastria_Lucisporidia	Myxogastria_Lucisporidia_X	Reticulariidae	Reticularia	saprotrophic	naked_amoeboflagellate	reticulate	up to macroscopic	>300	gliding	soil_and_freshwater	FALSE	TRUE	Stephenson et al., 2011; Lado and Basanta, 2008
Eukaryota	Amoebozoa	Evosea	Eumycetozoa	Myxogastria_Lucisporidia	Myxogastria_Lucisporidia_X	Reticulariidae	Reticulariidae_X	saprotrophic	naked_amoeboflagellate	reticulate	up to macroscopic	>300	gliding	soil_and_freshwater	FALSE	TRUE
Eukaryota	Amoebozoa	Evosea	Eumycetozoa	Myxogastria_Lucisporidia	Myxogastria_Lucisporidia_X	Reticulariidae	Tubifera	saprotrophic	naked_amoeboflagellate	reticulate	up to macroscopic	>300	gliding	soil_and_freshwater	FALSE	TRUE	Stephenson et al., 2011; Lado and Basanta, 2008
Eukaryota	Amoebozoa	Evosea	Eumycetozoa	Myxogastria_Lucisporidia	Myxogastria_Lucisporidia_X	Trichiidae	Arcyodes	saprotrophic	naked_amoeboflagellate	reticulate	up to macroscopic	>300	gliding	soil_and_freshwater	FALSE	TRUE	Stephenson et al., 2011; Lado and Basanta, 2008
Eukaryota	Amoebozoa	Evosea	Eumycetozoa	Myxogastria_Lucisporidia	Myxogastria_Lucisporidia_X	Trichiidae	Arcyria	saprotrophic	naked_amoeboflagellate	reticulate	up to macroscopic	>300	gliding	soil_and_freshwater	FALSE	TRUE	Stephenson et al., 2011; Lado and Basanta, 2008
Eukaryota	Amoebozoa	Evosea	Eumycetozoa	Myxogastria_Lucisporidia	Myxogastria_Lucisporidia_X	Trichiidae	Cornuvia	saprotrophic	naked_amoeboflagellate	reticulate	up to macroscopic	>300	gliding	soil_and_freshwater	FALSE	TRUE	Stephenson et al., 2011; Lado and Basanta, 2008
Eukaryota	Amoebozoa	Evosea	Eumycetozoa	Myxogastria_Lucisporidia	Myxogastria_Lucisporidia_X	Trichiidae	Hemitrichia	saprotrophic	naked_amoeboflagellate	reticulate	up to macroscopic	>300	gliding	soil_and_freshwater	FALSE	TRUE	Stephenson et al., 2011; Lado and Basanta, 2008
Eukaryota	Amoebozoa	Evosea	Eumycetozoa	Myxogastria_Lucisporidia	Myxogastria_Lucisporidia_X	Trichiidae	Metatrichia	saprotrophic	naked_amoeboflagellate	reticulate	up to macroscopic	>300	gliding	soil_and_freshwater	FALSE	TRUE	Stephenson et al., 2011; Lado and Basanta, 2008
Eukaryota	Amoebozoa	Evosea	Eumycetozoa	Myxogastria_Lucisporidia	Myxogastria_Lucisporidia_X	Trichiidae	Oligonema	saprotrophic	naked_amoeboflagellate	reticulate	up to macroscopic	>300	gliding	soil_and_freshwater	FALSE	TRUE	Stephenson et al., 2011; Lado and Basanta, 2008
Eukaryota	Amoebozoa	Evosea	Eumycetozoa	Myxogastria_Lucisporidia	Myxogastria_Lucisporidia_X	Trichiidae	Perichaena	saprotrophic	naked_amoeboflagellate	reticulate	up to macroscopic	>300	gliding	soil_and_freshwater	FALSE	TRUE	Stephenson et al., 2011; Lado and Basanta, 2008
Eukaryota	Amoebozoa	Evosea	Eumycetozoa	Myxogastria_Lucisporidia	Myxogastria_Lucisporidia_X	Trichiidae	Prototrichia	saprotrophic	naked_amoeboflagellate	reticulate	up to macroscopic	>300	gliding	soil_and_freshwater	FALSE	TRUE	Stephenson et al., 2011; Lado and Basanta, 2008
Eukaryota	Amoebozoa	Evosea	Eumycetozoa	Myxogastria_Lucisporidia	Myxogastria_Lucisporidia_X	Trichiidae	Trichia	saprotrophic	naked_amoeboflagellate	reticulate	up to macroscopic	>300	gliding	soil_and_freshwater	FALSE	TRUE	Stephenson et al., 2011; Lado and Basanta, 2008
Eukaryota	Amoebozoa	Evosea	Evosea_X	Archamoebea	Archamoebea_X	Archamoebea_XX	Rhizomastix	omnivorous	naked_amoeboflagellate	palm	10.6-37.8	≤100	gliding	soil_and_freshwater	TRUE	FALSE	Zadrobílková et al., 2015	R. vacuolata was extraced from arthropod guts, we decided to tick it as "disease-related". Nutrition not entirely clear. Cultures xenic, food vacuoles look like eukaryotic content. We put omnivorous
Eukaryota	Amoebozoa	Evosea	Evosea_X	Archamoebea	Archamoebea_X	Entamoebidae	Entamoeba	bacterivorous	naked_amoeba	disc	10-60	≤100	gliding	gut	TRUE	FALSE	El-Dib, 2017
Eukaryota	Amoebozoa	Evosea	Evosea_X	Archamoebea	Archamoebea_X	Entamoebidae	Entamoebidae_X	bacterivorous	naked_amoeba	disc	NA	NA	gliding	gut	TRUE	FALSE
Eukaryota	Amoebozoa	Evosea	Evosea_X	Archamoebea	Mastigamoebida	Endolimacidae	Endolimax	bacterivorous	naked_amoeba	disc	8-10	≤100	gliding	gut	TRUE	FALSE	Poulsen and Stensvold, 2016
Eukaryota	Amoebozoa	Evosea	Evosea_X	Archamoebea	Mastigamoebida	Mastigamoebida_X	Iodamoeba	bacterivorous	naked_amoeba	disc	5-10	≤100	gliding	gut	TRUE	FALSE	Ptáčková et al., 2013
Eukaryota	Amoebozoa	Evosea	Evosea_X	Archamoebea	Mastigamoebida	Mastigamoebidae	Mastigamoeba	omnivorous	naked_amoeboflagellate	palm	50-70	≤100	gliding	soil_and_freshwater	FALSE	FALSE	Siemensma
Eukaryota	Amoebozoa	Evosea	Evosea_X	Archamoebea	Mastigamoebida	Mastigamoebidae	Mastigamoebidae_X	NA	NA	NA	NA	NA	gliding	NA	NA	FALSE
Eukaryota	Amoebozoa	Evosea	Evosea_X	Archamoebea	Pelobiontida	Pelobiontida_X	Mastigella	bacterivorous	naked_amoeboflagellate	NA	26-64	≤100	gliding	soil_and_freshwater	FALSE	FALSE	Zadrobílková et al., 2015
Eukaryota	Amoebozoa	Evosea	Evosea_X	Archamoebea	Pelobiontida	Pelomyxidae	Pelomyxa	omnivorous	naked_amoeboflagellate	NA	35-92	≤100	gliding	soil_and_freshwater	FALSE	FALSE	Zadrobílková et al., 2015
Eukaryota	Amoebozoa	Evosea	Evosea_X	Variosea	Cavosteliida	Cavosteliida_X	Cavostelium	bacterivorous	naked_amoeboflagellate	palm	32-500	>300	gliding	soil_and_freshwater	FALSE	TRUE	Berney et al., 2015; Olive and Stoianovitch, 1966
Eukaryota	Amoebozoa	Evosea	Evosea_X	Variosea	Cavosteliida	Cavosteliida_X	Schizoplasmodiopsis	bacterivorous	naked_amoeba	branched	NA	NA	gliding	soil_and_freshwater	FALSE	TRUE	Berney et al., 2015; Olive and Stoianovitch, 1975
Eukaryota	Amoebozoa	Evosea	Evosea_X	Variosea	Cavosteliida	Cavosteliida_X	Tychosporium	bacterivorous	naked_amoeba	disc	40-60	≤100	gliding	soil_and_freshwater	FALSE	TRUE	Berney et al., 2015; Iwamoto et al., 2023
Eukaryota	Amoebozoa	Evosea	Evosea_X	Variosea	Flamellidae	ATCC50593-lineage	ATCC50593-lineage_X	NA	NA	NA	NA	NA	NA	NA	NA	NA
Eukaryota	Amoebozoa	Evosea	Evosea_X	Variosea	Flamellidae	Flamella-lineage	Flamella	omnivorous	naked_amoeba	disc	11-34	≤100	gliding	soil_and_freshwater	FALSE	FALSE	Kudryavtsev et al., 2009; Siemensma
Eukaryota	Amoebozoa	Evosea	Evosea_X	Variosea	Flamellidae	Flamella-lineage	Flamella-lineage_X	NA	naked_amoeba	disc	NA	NA	gliding	soil_and_freshwater	FALSE	FALSE
Eukaryota	Amoebozoa	Evosea	Evosea_X	Variosea	Flamellidae	WIM80-lineage	WIM80-lineage_X	NA	NA	NA	NA	NA	NA	NA	NA	NA
Eukaryota	Amoebozoa	Evosea	Evosea_X	Variosea	Fractovitellida	Acramoebidae	Acramoeba	bacterivorous	naked_amoeba	branched	≤300	≤300	gliding	soil_and_freshwater	FALSE	FALSE	Smirnov et al., 2008
Eukaryota	Amoebozoa	Evosea	Evosea_X	Variosea	Fractovitellida	Acramoebidae	Acramoebidae_X	bacterivorous	naked_amoeba	branched	≤300	≤300	gliding	soil_and_freshwater	FALSE	FALSE
Eukaryota	Amoebozoa	Evosea	Evosea_X	Variosea	Fractovitellida	Schizoplasmodiidae	Ceratiomyxella	omnivorous	naked_amoeboflagellate	reticulate	11.3-33.8	≤100	gliding	soil_and_freshwater	FALSE	TRUE	Berney et al., 2015; Olive and Stoianovitch, 1971a
Eukaryota	Amoebozoa	Evosea	Evosea_X	Variosea	Fractovitellida	Schizoplasmodiidae	Nematostelium	omnivorous	naked_amoeba	reticulate	12-50	≤100	gliding	soil_and_freshwater	FALSE	TRUE	Berney et al., 2015
Eukaryota	Amoebozoa	Evosea	Evosea_X	Variosea	Fractovitellida	Schizoplasmodiidae	Schizoplasmodium	omnivorous	naked_amoeba	reticulate	12-50	≤100	gliding	soil_and_freshwater	FALSE	TRUE	Berney et al., 2015
Eukaryota	Amoebozoa	Evosea	Evosea_X	Variosea	Fractovitellida	Soliformoviidae	Grellamoeba	bacterivorous	naked_amoeba	reticulate	50-100	≤100	gliding	soil_and_freshwater	FALSE	TRUE	Berney et al., 2015; Dyková et al., 2010	Isolated from fish kidney tissue.
Eukaryota	Amoebozoa	Evosea	Evosea_X	Variosea	Fractovitellida	Soliformoviidae	Soliformovum	bacterivorous	naked_amoeba	disc	20-40	≤100	gliding	soil_and_freshwater	FALSE	TRUE	Berney et al., 2015; Spiegel et al., 1994
Eukaryota	Amoebozoa	Evosea	Evosea_X	Variosea	Holomastigida	Holomastigida_X	Artodiscus	omnivorous	thecate_flagellate	star	10-24	≤100	swimming	soil_and_freshwater	FALSE	FALSE	Ntakou et al., 2019
Eukaryota	Amoebozoa	Evosea	Evosea_X	Variosea	Holomastigida	Multiciliidae	Multicilia	eukaryvorous	naked_flagellate	star	30-40	≤100	swimming	marine	FALSE	FALSE	Mikrjukov and Mylnikov, 1998
Eukaryota	Amoebozoa	Evosea	Evosea_X	Variosea	Protosteliida	Protosteliida_X	Planoprotostelium	bacterivorous	naked_amoeboflagellate	disc	7.5-13	≤100	gliding	soil_and_freshwater	FALSE	TRUE	Olive and Stoianovitch, 1971b
Eukaryota	Amoebozoa	Evosea	Evosea_X	Variosea	Protosteliida	Protosteliida_X	Protostelium	omnivorous	naked_amoeba	disc	20-40	≤100	gliding	soil_and_freshwater	FALSE	TRUE	Radosa et al., 2019
Eukaryota	Amoebozoa	Evosea	Evosea_X	Variosea	Variosea_X	AND16-lineage	AND16-lineage_X	NA	NA	NA	NA	NA	NA	NA	NA	NA
Eukaryota	Amoebozoa	Evosea	Evosea_X	Variosea	Variosea_X	Filamoebidae	Filamoeba	bacterivorous	naked_amoeba	palm	15-50	≤100	gliding	soil_and_freshwater	FALSE	FALSE	Siemensma
Eukaryota	Amoebozoa	Evosea	Evosea_X	Variosea	Variosea_X	Ischnamoebidae	Darbyshirella	bacterivorous	naked_amoeba	reticulate	600	>300	gliding	soil_and_freshwater	FALSE	FALSE	Berney et al., 2015
Eukaryota	Amoebozoa	Evosea	Evosea_X	Variosea	Variosea_X	Ischnamoebidae	Ischnamoeba	bacterivorous	naked_amoeba	palm	35-140	≤300	gliding	soil_and_freshwater	FALSE	FALSE	Berney et al., 2015
Eukaryota	Amoebozoa	Evosea	Evosea_X	Variosea	Variosea_X	Mariager-Fjord-lineage	Mariager-Fjord-lineage_X	NA	NA	NA	NA	NA	NA	NA	NA	NA
Eukaryota	Amoebozoa	Evosea	Evosea_X	Variosea	Variosea_X	Mb5C-lineage	Mb5C-lineage_X	NA	NA	NA	NA	NA	NA	NA	NA	NA
Eukaryota	Amoebozoa	Evosea	Evosea_X	Variosea	Variosea_X	Phalansteriidae	Phalansterium	NA	NA	NA	NA	NA	NA	NA	NA	NA
Eukaryota	Amoebozoa	Evosea	Evosea_X	Variosea	Variosea_X	Variosea_XX	Angulamoeba	omnivorous	naked_amoeboflagellate	reticulate	11–170	≤300	gliding/swimming	soil_and_freshwater	FALSE	FALSE	Berney et al., 2015
Eukaryota	Amoebozoa	Evosea	Evosea_X	Variosea	Variosea_X	Variosea_XX	Arboramoeba	omnivorous	naked_amoeba	reticulate	larger than 600	>300	gliding	soil_and_freshwater	FALSE	FALSE	Berney et al., 2015
Eukaryota	Amoebozoa	Evosea	Evosea_X	Variosea	Variosea_X	Variosea_XX	Heliamoeba	omnivorous	naked_amoeba	palm	up to 170	≤300	gliding	soil_and_freshwater	FALSE	FALSE	Berney et al., 2015
Eukaryota	Amoebozoa	Evosea	Evosea_X	Variosea	Variosea_X	Variosea_XX	Variosea_XXX	NA	NA	NA	NA	NA	NA	NA	NA	NA
Eukaryota	Amoebozoa	Evosea	Evosea_X	Variosea	Variosea_X	WIM1-lineage	WIM1-lineage_X	NA	NA	NA	NA	NA	NA	NA	NA	NA
Eukaryota	Amoebozoa	Evosea	Evosea_X	Variosea	Variosea_X	WIM5-lineage	WIM5-lineage_X	NA	NA	NA	NA	NA	NA	NA	NA	NA
Eukaryota	Amoebozoa	Tubulinea	Tubulinea_X	Corycida	Trichosida	Trichosidae	Trichosphaerium	eukaryvorous	testate_amoeba	tubule	63-67	≤100	gliding	marine	FALSE	FALSE	Polne-Fuller et al., 1990; Angell, 1976	Could be omnivorous, unclear.
Eukaryota	Amoebozoa	Tubulinea	Tubulinea_X	Echinamoebida	Echinamoebida_X	Echinamoebidae	Echinamoeba	bacterivorous	naked_amoeba	disc	12-35	≤100	gliding	soil_and_freshwater	FALSE	FALSE	Baumgartner et al., 2003
Eukaryota	Amoebozoa	Tubulinea	Tubulinea_X	Elardia	Arcellinida	Arcellinida_X	Argynnia	omnivorous	testate_amoeba	tubule	78-90	≤100	gliding	soil_and_freshwater	FALSE	FALSE	Leidy, 1879
Eukaryota	Amoebozoa	Tubulinea	Tubulinea_X	Elardia	Arcellinida	Arcellinida_X	Physochila	NA	testate_amoeba	tubule	NA	NA	gliding	soil_and_freshwater	FALSE	FALSE	Kosakyan et al., 2025
Eukaryota	Amoebozoa	Tubulinea	Tubulinea_X	Elardia	Arcellinida	Arcellinida_X	Pyxidicula	bacterivorous	testate_amoeba	tubule	13.6-31	≤100	gliding	soil_and_freshwater	FALSE	FALSE	Siemensma	Nutrition questionable.
Eukaryota	Amoebozoa	Tubulinea	Tubulinea_X	Elardia	Arcellinida	Difflugina	Apodera	omnivorous	testate_amoeba	tubule	80-234	≤300	gliding	soil_and_freshwater	FALSE	FALSE	Siemensma
Eukaryota	Amoebozoa	Tubulinea	Tubulinea_X	Elardia	Arcellinida	Difflugina	Bullinularia	NA	testate_amoeba	tubule	90-220	≤300	gliding	soil_and_freshwater	FALSE	FALSE	Penard, 1907
Eukaryota	Amoebozoa	Tubulinea	Tubulinea_X	Elardia	Arcellinida	Difflugina	Difflugia	omnivorous	testate_amoeba	tubule	100-250	≤300	gliding	soil_and_freshwater	FALSE	FALSE	Siemensma	Size rough estimation. Difflugia contains about 300 very diverse species. Could be omnivorous, unclear.
Eukaryota	Amoebozoa	Tubulinea	Tubulinea_X	Elardia	Arcellinida	Difflugina	Hyalosphenia	omnivorous	testate_amoeba	tubule	35-272	≤300	gliding	soil_and_freshwater	FALSE	FALSE	Siemensma
Eukaryota	Amoebozoa	Tubulinea	Tubulinea_X	Elardia	Arcellinida	Difflugina	Lesquereusia	eukaryvorous	testate_amoeba	tubule	89-120	≤300	gliding	soil_and_freshwater	FALSE	FALSE	Siemensma	Could be omnivorous, unclear.
Eukaryota	Amoebozoa	Tubulinea	Tubulinea_X	Elardia	Arcellinida	Difflugina	Nebela	eukaryvorous	testate_amoeba	tubule	90-95	≤100	gliding	soil_and_freshwater	FALSE	FALSE	Kosakyan et al., 2012	Could be omnivorous, unclear.
Eukaryota	Amoebozoa	Tubulinea	Tubulinea_X	Elardia	Arcellinida	Difflugina	Porosia	eukaryvorous	testate_amoeba	tubule	202-236	≤300	gliding	soil_and_freshwater	FALSE	FALSE	Bobrov and Kosakyan, 2015	Could be omnivorous, unclear.
Eukaryota	Amoebozoa	Tubulinea	Tubulinea_X	Elardia	Arcellinida	Difflugina	Quadrulella	eukaryvorous	testate_amoeba	tubule	65-150	≤300	gliding	soil_and_freshwater	FALSE	FALSE	Siemensma	Could be omnivorous, unclear.
Eukaryota	Amoebozoa	Tubulinea	Tubulinea_X	Elardia	Arcellinida	Difflugina	Spumochlamys	bacterivorous	testate_amoeba	tubule	21-61	≤100	gliding	soil_and_freshwater	FALSE	FALSE	Kudryavtsev and Hausmann, 2007; Siemensma
Eukaryota	Amoebozoa	Tubulinea	Tubulinea_X	Elardia	Arcellinida	Heleopera_family	Heleopera	omnivorous	testate_amoeba	tubule	50-128	≤300	gliding	soil_and_freshwater	FALSE	FALSE	Siemensma
Eukaryota	Amoebozoa	Tubulinea	Tubulinea_X	Elardia	Arcellinida	Phryganellina	Cryptodifflugia	omnivorous	testate_amoeba	tubule	8-63	≤100	gliding	ubiquitous	FALSE	FALSE	Bobrov and Mazei, 2017
Eukaryota	Amoebozoa	Tubulinea	Tubulinea_X	Elardia	Arcellinida	Phryganellina	Phryganella	omnivorous	testate_amoeba	tubule	11-220	≤300	gliding	ubiquitous	FALSE	FALSE	Dumack et al., 2019
Eukaryota	Amoebozoa	Tubulinea	Tubulinea_X	Elardia	Arcellinida	Sphaerothecina	Arcella	omnivorous	testate_amoeba	tubule	58-111	≤100	gliding	ubiquitous	FALSE	FALSE	Siemensma	Decided for habitat ubiquitous because of several euryhaline species.
Eukaryota	Amoebozoa	Tubulinea	Tubulinea_X	Elardia	Arcellinida	Sphaerothecina	Netzelia	eukaryvorous	testate_amoeba	tubule	78-190	≤300	gliding	soil_and_freshwater	FALSE	FALSE	Siemensma	Could be omnivorous, unclear.
Eukaryota	Amoebozoa	Tubulinea	Tubulinea_X	Elardia	Arcellinida	Sphaerothecina	Trigonopyxis	omnivorous	testate_amoeba	tubule	69-173	≤300	gliding	soil_and_freshwater	FALSE	FALSE	Siemensma
Eukaryota	Amoebozoa	Tubulinea	Tubulinea_X	Elardia	Euamoebida	Amoebidae	Amoeba	omnivorous	naked_amoeba	tubule	160-760	>300	gliding	soil_and_freshwater	FALSE	FALSE	Siemensma
Eukaryota	Amoebozoa	Tubulinea	Tubulinea_X	Elardia	Euamoebida	Amoebidae	Chaos	omnivorous	naked_amoeba	tubule	600-5000	>300	gliding	soil_and_freshwater	FALSE	FALSE	Siemensma
Eukaryota	Amoebozoa	Tubulinea	Tubulinea_X	Elardia	Euamoebida	Hartmannellidae	Copromyxa	bacterivorous	naked_amoeba	palm	20-55	≤100	gliding	soil_and_freshwater	FALSE	TRUE	Siemensma
Eukaryota	Amoebozoa	Tubulinea	Tubulinea_X	Elardia	Euamoebida	Hartmannellidae	Glaeseria	bacterivorous	naked_amoeba	palm	up to 70	≤100	gliding	soil_and_freshwater	FALSE	FALSE	Siemensma
Eukaryota	Amoebozoa	Tubulinea	Tubulinea_X	Elardia	Euamoebida	Hartmannellidae	Hartmannellidae_X	NA	naked_amoeba	NA	NA	NA	gliding	ubiquitous	FALSE	TRUE
Eukaryota	Amoebozoa	Tubulinea	Tubulinea_X	Elardia	Euamoebida	Hartmannellidae	Polychaos	omnivorous	naked_amoeba	palm	250-1000	>300	gliding	soil_and_freshwater	FALSE	FALSE	Schaeffer, 1916
Eukaryota	Amoebozoa	Tubulinea	Tubulinea_X	Elardia	Euamoebida	Hartmannellidae	Saccamoeba	omnivorous	naked_amoeba	tubule	30-175	≤300	gliding	ubiquitous	FALSE	FALSE	Siemensma
Eukaryota	Amoebozoa	Tubulinea	Tubulinea_X	Elardia	Euamoebida	LOS7N/I-lineage	LOS7N/I-lineage_X	NA	NA	NA	NA	NA	NA	NA	NA	NA
Eukaryota	Amoebozoa	Tubulinea	Tubulinea_X	Elardia	Euamoebida	LOS7N/I-lineage	Ptolemeba	bacterivorous	naked_amoeba	tubule	7.1–37.2	≤100	gliding	soil_and_freshwater	FALSE	FALSE	Watson et al., 2014
Eukaryota	Amoebozoa	Tubulinea	Tubulinea_X	Elardia	Euamoebida	Nolandellidae	Nolandella	bacterivorous	naked_amoeba	tubule	12	≤100	gliding	marine	FALSE	FALSE	Page, 1980
Eukaryota	Amoebozoa	Tubulinea	Tubulinea_X	Elardia	Euamoebida	Nolandellidae	Nolandellidae_X	bacterivorous	naked_amoeba	tubule	NA	NA	gliding	marine	FALSE	FALSE
Eukaryota	Amoebozoa	Tubulinea	Tubulinea_X	Elardia	Euamoebida	Vermamoebidae	Hartmannella	bacterivorous	naked_amoeba	tubule	28-42	≤100	gliding	ubiquitous	FALSE	FALSE	Smirnov, 1997	There are old references of disease associated Hartmannella, but these are about Hartmannella vermiformis, which was renamed to Vermamoeba vermiformis.
Eukaryota	Amoebozoa	Tubulinea	Tubulinea_X	Elardia	Euamoebida	Vermamoebidae	Vermamoeba	bacterivorous	naked_amoeba	tubule	22-24	≤100	gliding	ubiquitous	TRUE	FALSE	Siddiqui et al., 2021	Often linked to various disease occurences. Correlation clearly evident, causation however dubious.
Eukaryota	Amoebozoa	Tubulinea	Tubulinea_X	Elardia	Leptomyxida	Flabellulidae	Flabellula	omnivorous	naked_amoeba	disc	9-24	≤300	gliding	ubiquitous	FALSE	FALSE	Siemensma
Eukaryota	Amoebozoa	Tubulinea	Tubulinea_X	Elardia	Leptomyxida	Flabellulidae	Flabellulidae_X	NA	naked_amoeba	disc	NA	NA	gliding	ubiquitous	FALSE	FALSE
Eukaryota	Amoebozoa	Tubulinea	Tubulinea_X	Elardia	Leptomyxida	Flabellulidae	Paraflabellula	bacterivorous	naked_amoeba	disc	8-45	≤100	gliding	ubiquitous	FALSE	FALSE	Siemensma
Eukaryota	Amoebozoa	Tubulinea	Tubulinea_X	Elardia	Leptomyxida	Leptomyxidae	Leptomyxa	omnivorous	naked_amoeba	branched	50-4600	>300	gliding	soil_and_freshwater	FALSE	FALSE	Smirnov et al., 2017
Eukaryota	Amoebozoa	Tubulinea	Tubulinea_X	Elardia	Leptomyxida	Leptomyxidae	Ripidomyxa	NA	NA	NA	NA	NA	NA	NA	NA	NA
Eukaryota	Amoebozoa	Tubulinea	Tubulinea_X	Elardia	Leptomyxida	Rhizamoeba-saxonica-lineage	Rhizamoeba	NA	naked_amoeba	tubule	70-140	≤300	gliding	soil_and_freshwater	FALSE	FALSE	Smirnov et al., 2009
Eukaryota	Amoebozoa	Tubulinea	Tubulinea_X	Elardia	Leptomyxida	Rhizamoeba-saxonica-lineage	Rhizamoeba-saxonica-lineage_X	NA	naked_amoeba	tubule	70-140	≤300	gliding	soil_and_freshwater	FALSE	FALSE	Smirnov et al., 2009
Eukaryota	Amoebozoa	Tubulinea	Tubulinea_X	Tubulinea_XX	Tubulinea_XXX	Tubulinea_XXXX	Tubulinea_XXXXX	NA	NA	NA	NA	NA	NA	NA	NA	NA
